# Parasitoid wasp venoms degrade *Drosophila* imaginal discs for successful parasitism

**DOI:** 10.1101/2024.06.13.598595

**Authors:** Takumi Kamiyama, Yuko Shimada-Niwa, Hitoha Mori, Naoki Tani, Hitomi Takemata-Kawabata, Mitsuki Fujii, Akira Takasu, Minami Katayama, Takayoshi Kuwabara, Kazuki Seike, Noriko Matsuda-Imai, Toshiya Senda, Susumu Katsuma, Akira Nakamura, Ryusuke Niwa

## Abstract

Parasitoid wasps, one of the most diverse and species-rich animal taxa on Earth, produce venoms that manipulate host development and physiology to exploit host resources. However, mechanisms of venom action remain poorly understood. Here, we show that infection of host *Drosophila* by the endoparasitoid wasp, *Asobara japonica*, triggers imaginal disc degradation (IDD) by inducing apoptosis, autophagy, and mitotic arrest, leading to impaired host metamorphosis. A multi-omics approach identified two venom proteins of *A. japonica* necessary for IDD. Knockdown experiments targeting the venom genes revealed that in concert with host immune suppression, IDD is essential for successful parasitism. Our study highlights a venom-mediated hijacking strategy of the parasitoid wasp that allows host larvae to grow, but ultimately kills the hosts.
