## Supplementary material for "Parasitoid wasp venoms degrade *Drosophila* imaginal discs for successful parasitism": Data S4

### Sheet: Sheet1
RNAi group	primer name	sequence	purpose
#1	Aj_gene003054_ex1_Fwd	ATGTACTCCCACTGTAGGTTCCAAG	codinf sequence cloning
	Aj_gene003054_ex3_Rev	TTACTTCCTCCCCGTAAGCGCTC	codinf sequence cloning, dsRNA template synthesis
	Aj_gene003054_RNAi_Fwd	CAAGAAAGCAAACGGCAAACCTTGG	dsRNA template synthesis
	T7_Aj_gene003054_RNAi_Fwd	GGATCCTAATACGACTCACTATAGGCAAGAAAGCAAACGGCAAACCTTGG	dsRNA template synthesis
	T7_Aj_gene003054_ex3_Rev	GGATCCTAATACGACTCACTATAGGTTACTTCCTCCCCGTAAGCGCTC	dsRNA template synthesis
	Aj_gene008900_ex1_Fwd	ATGTCCAATTCCATAAATTTTTTTGTTTTA	codinf sequence cloning
	Aj_gene008900_ex4_Rev	CTAATCTTTACATAACGCTTTTAGGAGCTG	codinf sequence cloning, dsRNA template synthesis
	Aj_gene008900_RNAi_Fwd	GACAGTTTGCCAATATACCAATGCTGG	dsRNA template synthesis
	T7_Aj_gene008900_ex4_Rev	GGATCCTAATACGACTCACTATAGGCTAATCTTTACATAACGCTTTTAGGAGCTG	dsRNA template synthesis
	T7_Aj_gene008900_RNAi_Fwd	GGATCCTAATACGACTCACTATAGGGACAGTTTGCCAATATACCAATGCTGG	dsRNA template synthesis
	Aj_gene010906_ex1_Fwd	ATGCCAACAATGAGGTCAATTTTTGTTTTG	codinf sequence cloning
	Aj_gene010906_ex2_Rev	AAGGTCTCGGATGGTTTGGCTTAG	codinf sequence cloning, dsRNA template synthesis
	Aj_gene010906_RNAi_Fwd	CAGATATAATTGCGAGCTCAAATCTCTG	dsRNA template synthesis
	T7_Aj_gene010906_ex2_Rev	GGATCCTAATACGACTCACTATAGGAAGGTCTCGGATGGTTTGGCTTAG	dsRNA template synthesis
	T7_Aj_gene010906_RNAi_Fwd	GGATCCTAATACGACTCACTATAGGCAGATATAATTGCGAGCTCAAATCTCTG	dsRNA template synthesis
	Aj_gene002748_ex1_Fwd	ATGTACTTTATATTCTCAATTTTGTGTACGCTG	codinf sequence cloning
	Aj_gene002748_RNAi_Fwd	CGAAGCAACGGTGGTTGTAGGAG	dsRNA template synthesis
	Aj_gene002748_ex7_Rev	TTAGAATGAACATTCCCTCCTCTTTGTTTC	codinf sequence cloning, dsRNA template synthesis
	T7_Aj_gene002748_RNAi_Fwd	GGATCCTAATACGACTCACTATAGGCGAAGCAACGGTGGTTGTAGGAG	dsRNA template synthesis
	T7_Aj_gene002748_ex7_Rev	GGATCCTAATACGACTCACTATAGGTTAGAATGAACATTCCCTCCTCTTTGTTTC	dsRNA template synthesis
#2	Aj_gene000789_ex1_Fwd	ATGGCAAGTAACATAAATGTGCTTCTCG	codinf sequence cloning
	Aj_gene000789_RNAi_Fwd	CGGGAATTTTGAATACCAATGGCAGC	dsRNA template synthesis
	Aj_gene000789_ex4_Rev	CTAGAGATTGGGTGGATTGAGGCA	codinf sequence cloning, dsRNA template synthesis
	T7_Aj_gene000789_RNAi_Fwd	GGATCCTAATACGACTCACTATAGGCGGGAATTTTGAATACCAATGGCAGC	dsRNA template synthesis
	T7_Aj_gene000789_ex4_Rev	GGATCCTAATACGACTCACTATAGGCTAGAGATTGGGTGGATTGAGGCA	dsRNA template synthesis
	Aj_gene002842_ex1_Fwd	ATGAAGCTAACGACAATCGTTTTTTTATTGG	codinf sequence cloning
	Aj_gene002842_ex5_Rev	TTATGATCGGCAAAAAGCATCTTGCCA	codinf sequence cloning, dsRNA template synthesis
	Aj_gene002842_RNAi_Fwd	TATGCGTTGCTGAAGCGCGCG	dsRNA template synthesis
	T7_Aj_gene002842_ex5_Rev	GGATCCTAATACGACTCACTATAGGTTATGATCGGCAAAAAGCATCTTGCCA	dsRNA template synthesis
	T7_Aj_gene002842_RNAi_Fwd	GGATCCTAATACGACTCACTATAGGTATGCGTTGCTGAAGCGCGCG	dsRNA template synthesis
	Aj_gene012015_ex1_Fwd	ATGGCGGATCGCGTCCATTTTGTT	codinf sequence cloning
	Aj_gene012015_ex4_Rev	TTACATTTTATCGGACCGACCTAAACATAC	codinf sequence cloning, dsRNA template synthesis
	Aj_gene012015_RNAi_Fwd	CAATCAGGAATGCTGAGCAAGGATG	dsRNA template synthesis
	T7_Aj_gene012015_ex4_Rev	GGATCCTAATACGACTCACTATAGGTTACATTTTATCGGACCGACCTAAACATAC	dsRNA template synthesis
	T7_Aj_gene012015_RNAi_Fwd	GGATCCTAATACGACTCACTATAGGCAATCAGGAATGCTGAGCAAGGATG	dsRNA template synthesis
	Aj_gene004733_ex1_Fwd	ATGAAGTTCGTAGTACTGTTCGCTTTAG	codinf sequence cloning
	Aj_gene004733_ex3_Rev	TCAGCCATACAAGAGTCTACCGGC	codinf sequence cloning, dsRNA template synthesis
	Aj_gene004733_RNAi_Fwd	TATTGAGAAAATGGTGAAAGGAGTAGAGAG	dsRNA template synthesis
	T7_Aj_gene004733_ex3_Rev	GGATCCTAATACGACTCACTATAGGTCAGCCATACAAGAGTCTACCGGC	dsRNA template synthesis
	T7_Aj_gene004733_RNAi_Fwd	GGATCCTAATACGACTCACTATAGGTATTGAGAAAATGGTGAAAGGAGTAGAGAG	dsRNA template synthesis
#3	Aj_gene010938_ex1_Fwd	ATGCGAGTCGTGATAAGTGATAAGCG	codinf sequence cloning
	Aj_gene010938_ex4_Rev	TCATTGCGAACTAAGCTTAACGTGAAG	codinf sequence cloning, dsRNA template synthesis
	Aj_gene010938_RNAi_Fwd	GCCGAAGAATTTTGAAACGGTTAATGTGG	dsRNA template synthesis
	T7_Aj_gene010938_ex4_Rev	GGATCCTAATACGACTCACTATAGGTCATTGCGAACTAAGCTTAACGTGAAG	dsRNA template synthesis
	T7_Aj_gene010938_RNAi_Fwd	GGATCCTAATACGACTCACTATAGGGCCGAAGAATTTTGAAACGGTTAATGTGG	dsRNA template synthesis
	Aj_gene010513_ex1_Fwd	ATGTCACCATCATCGCTGCTCAGG	codinf sequence cloning
	Aj_gene010513_ex1_Rev	TTATACGGCGACGGTATACTCGGT	codinf sequence cloning, dsRNA template synthesis
	Aj_gene010513_RNAi_Fwd	CGAAATGGAGCATAAAGCTATGCCC	dsRNA template synthesis
	T7_Aj_gene010513_ex1_Rev	GGATCCTAATACGACTCACTATAGGTTATACGGCGACGGTATACTCGGT	dsRNA template synthesis
	T7_Aj_gene010513_RNAi_Fwd	GGATCCTAATACGACTCACTATAGGCGAAATGGAGCATAAAGCTATGCCC	dsRNA template synthesis
	Aj_gene011853_ex1_Fwd	ATGAGCGTTATCTTAAAGTCCATTATAGTG	codinf sequence cloning
	Aj_gene011853_ex7_Rev	TTAAACAAACCTGCTCAGAAAGGGGTG	codinf sequence cloning, dsRNA template synthesis
	Aj_gene011853_RNAi_Fwd	GCATCTACAGTCATCTCGTGGCAG	dsRNA template synthesis
	T7_Aj_gene011853_ex7_Rev	GGATCCTAATACGACTCACTATAGGTTAAACAAACCTGCTCAGAAAGGGGTG	dsRNA template synthesis
	T7_Aj_gene011853_RNAi_Fwd	GGATCCTAATACGACTCACTATAGGGCATCTACAGTCATCTCGTGGCAG	dsRNA template synthesis
	Aj_gene007424_ex1_Fwd	ATGAGCATCAAGCAAGCAGTGCTAG	codinf sequence cloning
	Aj_gene007424_ex10_Rev	TCAGCACCTTCTACCCGGCAAATT	codinf sequence cloning, dsRNA template synthesis
	Aj_gene007424_RNAi_Fwd	GAGGAGAGTGGAAGCCAGTTGTAG	dsRNA template synthesis
	T7_Aj_gene007424_ex10_Rev	GGATCCTAATACGACTCACTATAGGTCAGCACCTTCTACCCGGCAAATT	dsRNA template synthesis
	T7_Aj_gene007424_RNAi_Fwd	GGATCCTAATACGACTCACTATAGGGAGGAGAGTGGAAGCCAGTTGTAG	dsRNA template synthesis
#4	Aj_gene010984_ex1_Fwd	ATGGCGACTAGAGTGTATTTCCTTCTA	codinf sequence cloning
	Aj_gene010984_ex4_Rev	CTAATTCTTCTTGGTGATCCCTTCACA	codinf sequence cloning, dsRNA template synthesis
	Aj_gene010984_RNAi_Fwd	AATTAATACGACCGCACGTGGTAGAAA	dsRNA template synthesis
	T7_Aj_gene010984_ex4_Rev	GGATCCTAATACGACTCACTATAGGCTAATTCTTCTTGGTGATCCCTTCACA	dsRNA template synthesis
	T7_Aj_gene010984_RNAi_Fwd	GGATCCTAATACGACTCACTATAGGAATTAATACGACCGCACGTGGTAGAAA	dsRNA template synthesis
	Aj_gene007586_ex1_Fwd	ATGGCAATGAAGATATTGGTTTGGTTTTCT	codinf sequence cloning
	Aj_gene007586_ex4_Rev	CTACCGCCTCTCCTGATTGTCC	codinf sequence cloning, dsRNA template synthesis
	Aj_gene007586_RNAi_Fwd	CATCAGGTTCAGTTGGCGCAATATAG	dsRNA template synthesis
	T7_Aj_gene007586_ex4_Rev	GGATCCTAATACGACTCACTATAGGCTACCGCCTCTCCTGATTGTCC	dsRNA template synthesis
	T7_Aj_gene007586_RNAi_Fwd	GGATCCTAATACGACTCACTATAGGCATCAGGTTCAGTTGGCGCAATATAG	dsRNA template synthesis
	Aj_gene011854_ex1_Fwd	ATGTTTCTTATCTCAATATCCACTATACTAATC	codinf sequence cloning
	Aj_gene011854_ex5_Rev	TTAGAGGATGGATCTCAACTTTGTCATG	codinf sequence cloning, dsRNA template synthesis
	Aj_gene011854_RNAi_Fwd	GACCTTTCTCGTACCAACTAGTCG	dsRNA template synthesis
	T7_Aj_gene011854_ex5_Rev	GGATCCTAATACGACTCACTATAGGTTAGAGGATGGATCTCAACTTTGTCATG	dsRNA template synthesis
	T7_Aj_gene011854_RNAi_Fwd	GGATCCTAATACGACTCACTATAGGGACCTTTCTCGTACCAACTAGTCG	dsRNA template synthesis
	Aj_gene007650_ex1_Fwd	ATGTATCGGACCGACAACATGACG	codinf sequence cloning
	Aj_gene007650_ex3_Rev	CTATCCAGTCGAGTGGCGCAG	codinf sequence cloning, dsRNA template synthesis
	Aj_gene007650_RNAi_Fwd	GTATCACTGTTGGAATGAGGCCAG	dsRNA template synthesis
	T7_Aj_gene007650_ex3_Rev	GGATCCTAATACGACTCACTATAGGCTATCCAGTCGAGTGGCGCAG	dsRNA template synthesis
	T7_Aj_gene007650_RNAi_Fwd	GGATCCTAATACGACTCACTATAGGGTATCACTGTTGGAATGAGGCCAG	dsRNA template synthesis
#5	Aj_gene008061_ex1_Fwd	ATGAGAGGGACTGGCTGGTTCATA	codinf sequence cloning
	Aj_gene008061_ex8_Rev	TTATGTGTTACCAACTATCATGGATACCG	codinf sequence cloning, dsRNA template synthesis
	Aj_gene008061_RNAi_Fwd	GTCATCCTGACTTCGGTCATATTGC	dsRNA template synthesis
	T7_Aj_gene008061_ex8_Rev	GGATCCTAATACGACTCACTATAGGTTATGTGTTACCAACTATCATGGATACCG	dsRNA template synthesis
	T7_Aj_gene008061_RNAi_Fwd	GGATCCTAATACGACTCACTATAGGGTCATCCTGACTTCGGTCATATTGC	dsRNA template synthesis
	Aj_gene011003_ex1_Fwd	ATGTCGCTCATATTATCAATATGCTTCGTG	codinf sequence cloning
	Aj_gene011003_ex4_Rev	TCATGCTTTGGTTTTGCAGACGACG	codinf sequence cloning, dsRNA template synthesis
	Aj_gene011003_RNAi_Fwd	GAAACTGGAGAGCCGCAAAACTTG	dsRNA template synthesis
	T7_Aj_gene011003_ex4_Rev	GGATCCTAATACGACTCACTATAGGTCATGCTTTGGTTTTGCAGACGACG	dsRNA template synthesis
	T7_Aj_gene011003_RNAi_Fwd	GGATCCTAATACGACTCACTATAGGGAAACTGGAGAGCCGCAAAACTTG	dsRNA template synthesis
	Aj_gene004963_ex1_Fwd	ATGAAGTTCCTTTGGCTTGGTAGTCTG	codinf sequence cloning
	Aj_gene004963_ex4_Rev	TTAGCAAATGCGGTAGGTGAAATTTTGAAC	codinf sequence cloning, dsRNA template synthesis
	Aj_gene004963_RNAi_Fwd	GGAGGCTGATAATAGGACACCTCA	dsRNA template synthesis
	T7_Aj_gene004963_ex4_Rev	GGATCCTAATACGACTCACTATAGGTTAGCAAATGCGGTAGGTGAAATTTTGAAC	dsRNA template synthesis
	T7_Aj_gene004963_RNAi_Fwd	GGATCCTAATACGACTCACTATAGGGGAGGCTGATAATAGGACACCTCA	dsRNA template synthesis
	Aj_gene010873_ex1_Fwd	ATGTTGAAAACACCGGTGTTGATACTATG	codinf sequence cloning
	Aj_gene010873_ex10_Rev	TTAAAAAAGAGTACCCCCGGCTCTATA	codinf sequence cloning, dsRNA template synthesis
	Aj_gene010873_RNAi_Fwd	GCAAATATGGTTGTTATCGGTGCACG	dsRNA template synthesis
	T7_Aj_gene010873_ex10_Rev	GGATCCTAATACGACTCACTATAGGTTAAAAAAGAGTACCCCCGGCTCTATA	dsRNA template synthesis
	T7_Aj_gene010873_RNAi_Fwd	GGATCCTAATACGACTCACTATAGGGCAAATATGGTTGTTATCGGTGCACG	dsRNA template synthesis
#6	Aj_gene002749_ex1_Fwd	ATGATTCTGATATGGTTCATGTTCTCTGC	codinf sequence cloning
	Aj_gene002749_ex7_Rev	TTAGTACAAAGAATCTTCAACTATATAGCGC	codinf sequence cloning, dsRNA template synthesis
	Aj_gene002749_RNAi_Fwd	GGACCGTTAGTTCTTGGGCAATCT	dsRNA template synthesis
	T7_Aj_gene002749_ex7_Rev	GGATCCTAATACGACTCACTATAGGTTAGTACAAAGAATCTTCAACTATATAGCGC	dsRNA template synthesis
	T7_Aj_gene002749_RNAi_Fwd	GGATCCTAATACGACTCACTATAGGGGACCGTTAGTTCTTGGGCAATCT	dsRNA template synthesis
	Aj_gene008576_ex1_Fwd	ATGAAAAAGGTCGAATTCAAGCAGATGAAA	codinf sequence cloning
	Aj_gene008576_ex8_Rev	TCACAAAACCACAAAGGCTTTAGCTTC	codinf sequence cloning, dsRNA template synthesis
	Aj_gene008576_RNAi_Fwd	GCGACAACACTGTATTTGCAGCTG	dsRNA template synthesis
	T7_Aj_gene008576_ex8_Rev	GGATCCTAATACGACTCACTATAGGTCACAAAACCACAAAGGCTTTAGCTTC	dsRNA template synthesis
	T7_Aj_gene008576_RNAi_Fwd	GGATCCTAATACGACTCACTATAGGGCGACAACACTGTATTTGCAGCTG	dsRNA template synthesis
	Aj_gene008500_ex1_Fwd	ATGACATCGATGGTGATAATACTCTTGATG	codinf sequence cloning
	Aj_gene008500_ex4_Rev	TCAGTCAGCTTCGTAGATCCAATCC	codinf sequence cloning, dsRNA template synthesis
	Aj_gene008500_RNAi_Fwd	GGCATCATCCTGGATTCAAACCGC	dsRNA template synthesis
	T7_Aj_gene008500_ex4_Rev	GGATCCTAATACGACTCACTATAGGTCAGTCAGCTTCGTAGATCCAATCC	dsRNA template synthesis
	T7_Aj_gene008500_RNAi_Fwd	GGATCCTAATACGACTCACTATAGGGGCATCATCCTGGATTCAAACCGC	dsRNA template synthesis
	Aj_gene011991_ex1_Fwd	ATGGGATTTTTTTCGAGTGTTCTCTTTATATT	codinf sequence cloning
	Aj_gene011991_ex9_Rev	CTACGTTGACACAGATGCCTGTGT	codinf sequence cloning, dsRNA template synthesis
	Aj_gene011991_RNAi_Fwd	TGCATTGTTGCGATTACTCCCAGC	dsRNA template synthesis
	T7_Aj_gene011991_ex9_Rev	GGATCCTAATACGACTCACTATAGGCTACGTTGACACAGATGCCTGTGT	dsRNA template synthesis
	T7_Aj_gene011991_RNAi_Fwd	GGATCCTAATACGACTCACTATAGGTGCATTGTTGCGATTACTCCCAGC	dsRNA template synthesis
#7	Aj_gene010952_ex1_Fwd	ATGTTATTTTTACAATTTATATCGGTAACTATTTTATGG	codinf sequence cloning
	Aj_gene010952_ex2_Rev	TTACGAACACCAGCACTGATTTTGATTC	codinf sequence cloning, dsRNA template synthesis
	Aj_gene010952_RNAi_Fwd	CACGTGTATAAAAGTTGGTCCACAAGG	dsRNA template synthesis
	T7_Aj_gene010952_ex2_Rev	GGATCCTAATACGACTCACTATAGGTTACGAACACCAGCACTGATTTTGATTC	dsRNA template synthesis
	T7_Aj_gene010952_RNAi_Fwd	GGATCCTAATACGACTCACTATAGGCACGTGTATAAAAGTTGGTCCACAAGG	dsRNA template synthesis
	Aj_gene007867_ex1_Fwd	ATGAAGGTTCCAAATCTCATATTTTTGGTTG	codinf sequence cloning
	Aj_gene007867_ex9_Rev	CTAAGTTCTTTTTGCCACTTGAGTTTTCTT	codinf sequence cloning, dsRNA template synthesis
	Aj_gene007867_RNAi_Fwd	GCAAGTGTCAAGAGCCCACTGATA	dsRNA template synthesis
	T7_Aj_gene007867_ex9_Rev	GGATCCTAATACGACTCACTATAGGCTAAGTTCTTTTTGCCACTTGAGTTTTCTT	dsRNA template synthesis
	T7_Aj_gene007867_RNAi_Fwd	GGATCCTAATACGACTCACTATAGGGCAAGTGTCAAGAGCCCACTGATA	dsRNA template synthesis
#8	Aj_gene007445_ex1_Fwd	ATGAAAAAATTCCGTTGGTTAAATTTCCTAATATTA	codinf sequence cloning
	Aj_gene007445_ex8_Rev	CTACGAAAGGCGTTCCTTGATGGC	codinf sequence cloning, dsRNA template synthesis
	Aj_gene007445_RNAi_Fwd	GGTCATCATAGGCGTCAGAATAGC	dsRNA template synthesis
	T7_Aj_gene007445_ex8_Rev	GGATCCTAATACGACTCACTATAGGCTACGAAAGGCGTTCCTTGATGGC	dsRNA template synthesis
	T7_Aj_gene007445_RNAi_Fwd	GGATCCTAATACGACTCACTATAGGGGTCATCATAGGCGTCAGAATAGC	dsRNA template synthesis
	Aj_gene007423_ex1_Fwd	ATGAACGTGAAAAAAGAAGTGATAGCAGC	codinf sequence cloning
	Aj_gene007423_ex10_Rev	TCACTGATTACTCATATACTCCGCATAATT	codinf sequence cloning, dsRNA template synthesis
	Aj_gene007423_RNAi_Fwd	ACAAGTACGAGCAAAGAGACTGGG	dsRNA template synthesis
	T7_Aj_gene007423_ex10_Rev	GGATCCTAATACGACTCACTATAGGTCACTGATTACTCATATACTCCGCATAATT	dsRNA template synthesis
	T7_Aj_gene007423_RNAi_Fwd	GGATCCTAATACGACTCACTATAGGACAAGTACGAGCAAAGAGACTGGG	dsRNA template synthesis
	Aj_gene011953_ex1_Fwd	ATGCATGTATTTAATTTTTTAATAACAATTATTATTCAATGTG	codinf sequence cloning
	Aj_gene011953_ex4_Rev	TCAGACCAGGTGACCTTTAAGTACTTC	codinf sequence cloning, dsRNA template synthesis
	Aj_gene011953_RNAi_Fwd	ATCTTGTCCCGTCTGTACACATGG	dsRNA template synthesis
	T7_Aj_gene011953_ex4_Rev	GGATCCTAATACGACTCACTATAGGTCAGACCAGGTGACCTTTAAGTACTTC	dsRNA template synthesis
	T7_Aj_gene011953_RNAi_Fwd	GGATCCTAATACGACTCACTATAGGATCTTGTCCCGTCTGTACACATGG	dsRNA template synthesis
	Aj_gene007422_ex1_Fwd	ATGAACGTGAAAAAAGAAGTGATAGCAGC	codinf sequence cloning
	Aj_gene007422_ex10_Rev	TCAGCATTTTTCGCGTTGATTATCCATATA	codinf sequence cloning, dsRNA template synthesis
	Aj_gene007422_RNAi_Fwd	CGATCGAGTTTGCCGATGTGTATG	dsRNA template synthesis
	T7_Aj_gene007422_ex10_Rev	GGATCCTAATACGACTCACTATAGGTCAGCATTTTTCGCGTTGATTATCCATATA	dsRNA template synthesis
	T7_Aj_gene007422_RNAi_Fwd	GGATCCTAATACGACTCACTATAGGCGATCGAGTTTGCCGATGTGTATG	dsRNA template synthesis
#9	Aj_gene004640_ex1_Fwd	ATGTCCCTAAAGCTGTTACTCTGTATAG	codinf sequence cloning
	Aj_gene004640_ex6_Rev	TCAATGGTTATCTTCTAACGCAGGCTC	codinf sequence cloning, dsRNA template synthesis
	Aj_gene004640_RNAi_Fwd	CCAGAACAAGGTGATCACAGGGATA	dsRNA template synthesis
	T7_Aj_gene004640_ex6_Rev	GGATCCTAATACGACTCACTATAGGTCAATGGTTATCTTCTAACGCAGGCTC	dsRNA template synthesis
	T7_Aj_gene004640_RNAi_Fwd	GGATCCTAATACGACTCACTATAGGCCAGAACAAGGTGATCACAGGGATA	dsRNA template synthesis
	Aj_gene007977_ex1_Fwd	ATGGCCGAGTTCCTATCACCATCA	codinf sequence cloning
	Aj_gene007977_ex7_Rev	CTACTCCAACTCGGTCACTATGAAG	codinf sequence cloning, dsRNA template synthesis
	Aj_gene007977_RNAi_Fwd	ATCTGTCAACGATCTATTTACCCTTCG	dsRNA template synthesis
	T7_Aj_gene007977_ex7_Rev	GGATCCTAATACGACTCACTATAGGCTACTCCAACTCGGTCACTATGAAG	dsRNA template synthesis
	T7_Aj_gene007977_RNAi_Fwd	GGATCCTAATACGACTCACTATAGGATCTGTCAACGATCTATTTACCCTTCG	dsRNA template synthesis
	Aj_gene008035_ex1_Fwd	ATGATTATGTCTGTCATTCTGAAAATCGTG	codinf sequence cloning
	Aj_gene008035_ex10_Rev	TTAATGAGGCTGTGAGCATTCAATTCG	codinf sequence cloning, dsRNA template synthesis
	Aj_gene008035_RNAi_Fwd	CGTTGACAACAGTGTGCATTCACC	dsRNA template synthesis
	T7_Aj_gene008035_ex10_Rev	GGATCCTAATACGACTCACTATAGGTTAATGAGGCTGTGAGCATTCAATTCG	dsRNA template synthesis
	T7_Aj_gene008035_RNAi_Fwd	GGATCCTAATACGACTCACTATAGGCGTTGACAACAGTGTGCATTCACC	dsRNA template synthesis
	Aj_gene010935_ex1_Fwd	ATGATTCTGGTTTTGTCAATACCATGTATAG	codinf sequence cloning
	Aj_gene010935_ex7_Rev	TTAGATTTCACCTCGGAAGGCGCT	codinf sequence cloning, dsRNA template synthesis
	Aj_gene010935_RNAi_Fwd	GAACGTCTATGATGGCAGTAGAGG	dsRNA template synthesis
	T7_Aj_gene010935_ex7_Rev	GGATCCTAATACGACTCACTATAGGTTAGATTTCACCTCGGAAGGCGCT	dsRNA template synthesis
	T7_Aj_gene010935_RNAi_Fwd	GGATCCTAATACGACTCACTATAGGGAACGTCTATGATGGCAGTAGAGG	dsRNA template synthesis
#10	Aj_gene010050_ex1_Fwd	ATGATGTGGAAAGTAGCAATTTGCGTTG	codinf sequence cloning
	Aj_gene010050_ex9_Rev	TTAAGCAATTGCATCTGCAATGGGTGA	codinf sequence cloning, dsRNA template synthesis
	Aj_gene010050_RNAi_Fwd	AAGTGGATACCGCTACCGAGAGAC	dsRNA template synthesis
	T7_Aj_gene010050_ex9_Rev	GGATCCTAATACGACTCACTATAGGTTAAGCAATTGCATCTGCAATGGGTGA	dsRNA template synthesis
	T7_Aj_gene010050_RNAi_Fwd	GGATCCTAATACGACTCACTATAGGAAGTGGATACCGCTACCGAGAGAC	dsRNA template synthesis
	Aj_gene012275_ex1_Fwd	ATGGTAAAGCTCATTATTTTCATGGTGATATG	codinf sequence cloning, dsRNA template synthesis
	Aj_gene012275_RNAi_Rev	CGTTCGTACAAGAGGATATGCTCTG	dsRNA template synthesis
	Aj_gene012275_ex2_Rev	CTAGACCATCCCAAAAACGTTGTCAG	codinf sequence cloning
	T7_Aj_gene012275_ex1_Fwd	GGATCCTAATACGACTCACTATAGGATGGTAAAGCTCATTATTTTCATGGTGATATG	dsRNA template synthesis
	T7_Aj_gene012275_RNAi_Rev	GGATCCTAATACGACTCACTATAGGCGTTCGTACAAGAGGATATGCTCTG	dsRNA template synthesis
	Aj_gene008520_ex1_Fwd	ATGAAGCTTATATTTGGTATTTTTATGGTAATTTTC	codinf sequence cloning
	Aj_gene008520_ex4_Rev	TCACTGATTCTCCTCCATGATACGTTG	codinf sequence cloning, dsRNA template synthesis
	Aj_gene008520_RNAi_Fwd	CCTGTTCAATCGTGTCTACGTACAAC	dsRNA template synthesis
	T7_Aj_gene008520_ex4_Rev	GGATCCTAATACGACTCACTATAGGTCACTGATTCTCCTCCATGATACGTTG	dsRNA template synthesis
	T7_Aj_gene008520_RNAi_Fwd	GGATCCTAATACGACTCACTATAGGCCTGTTCAATCGTGTCTACGTACAAC	dsRNA template synthesis
	Aj_gene012336_ex1_Fwd	ATGAGCTTGTTGTGGGGTTTGGTTAT	codinf sequence cloning
	Aj_gene012336_ex6_Rev	TTAGGGATGGTCGTGCTGACTATG	codinf sequence cloning, dsRNA template synthesis
	Aj_gene012336_RNAi_Fwd	ACTCAGCGCGACAAATTAACGCATG	dsRNA template synthesis
	T7_Aj_gene012336_ex6_Rev	GGATCCTAATACGACTCACTATAGGTTAGGGATGGTCGTGCTGACTATG	dsRNA template synthesis
	T7_Aj_gene012336_RNAi_Fwd	GGATCCTAATACGACTCACTATAGGACTCAGCGCGACAAATTAACGCATG	dsRNA template synthesis
#11	Aj_gene008518_ex1_Fwd	ATGATGTTATCATGTGGTATTGTTTTAACTATTTC	codinf sequence cloning
	Aj_gene008518_ex4_Rev	TCAATGCTTAACATATGGGCCAACTTTTAT	codinf sequence cloning, dsRNA template synthesis
	Aj_gene008518_RNAi_Fwd	TTACCGTTCTAATGGAAGAGCACAAG	dsRNA template synthesis
	T7_Aj_gene008518_ex4_Rev	GGATCCTAATACGACTCACTATAGGTCAATGCTTAACATATGGGCCAACTTTTAT	dsRNA template synthesis
	T7_Aj_gene008518_RNAi_Fwd	GGATCCTAATACGACTCACTATAGGTTACCGTTCTAATGGAAGAGCACAAG	dsRNA template synthesis
	Aj_gene009444_ex1_Fwd	ATGGGGGGCTCTAAGAAATGGGG	codinf sequence cloning
	Aj_gene009444_ex7_Rev	TTATGTGAAATACACAATTTCATCATCATCTCTT	codinf sequence cloning, dsRNA template synthesis
	Aj_gene009444_RANi_Fwd	GGTAACTTGAAAGCCATAGACGGAAG	dsRNA template synthesis
	T7_Aj_gene009444_ex7_Rev	GGATCCTAATACGACTCACTATAGGTTATGTGAAATACACAATTTCATCATCATCTCTT	dsRNA template synthesis
	T7_Aj_gene009444_RANi_Fwd	GGATCCTAATACGACTCACTATAGGGGTAACTTGAAAGCCATAGACGGAAG	dsRNA template synthesis
	Aj_gene006019_ex1_Fwd	ATGAAAACTTCGATGTTTAGCCTTCTTCTA	codinf sequence cloning
	Aj_gene006019_ex4_Rev	CTATTCGAATTCATGCTTGCTATCATAAATAAA	codinf sequence cloning, dsRNA template synthesis
	Aj_gene006019_RNAi_Fwd	TAGAGTGGAAGCCCAATGTCCAAC	dsRNA template synthesis
	T7_Aj_gene006019_ex4_Rev	GGATCCTAATACGACTCACTATAGGCTATTCGAATTCATGCTTGCTATCATAAATAAA	dsRNA template synthesis
	T7_Aj_gene006019_RNAi_Fwd	GGATCCTAATACGACTCACTATAGGTAGAGTGGAAGCCCAATGTCCAAC	dsRNA template synthesis
	Aj_gene003556_ex1_Fwd	ATGAAGATTCGAAAAGAATTTGTTATTGCTTTG	codinf sequence cloning
	Aj_gene003556_ex9_Rev	CTAATTTATTGTCTGAGGCCCAGGTC	codinf sequence cloning, dsRNA template synthesis
	Aj_gene003556_RNAi_Fwd	GATAAAGTCACGACCCTTCGATCTG	dsRNA template synthesis
	T7_Aj_gene003556_ex9_Rev	GGATCCTAATACGACTCACTATAGGCTAATTTATTGTCTGAGGCCCAGGTC	dsRNA template synthesis
	T7_Aj_gene003556_RNAi_Fwd	GGATCCTAATACGACTCACTATAGGGATAAAGTCACGACCCTTCGATCTG	dsRNA template synthesis
#12	Aj_gene001833_ex1_Fwd	ATGTTTGCTCTTATCTTTGCTGTCCTTC	codinf sequence cloning
	Aj_gene001833_ex12_Rev	TCAGGCGCAAGTTATCCTAAGTGC	codinf sequence cloning, dsRNA template synthesis
	Aj_gene001833_RNAi_Fwd	CCGCAAGAACGTTGAAATGCAGAC	dsRNA template synthesis
	T7_Aj_gene001833_ex12_Rev	GGATCCTAATACGACTCACTATAGGTCAGGCGCAAGTTATCCTAAGTGC	dsRNA template synthesis
	T7_Aj_gene001833_RNAi_Fwd	GGATCCTAATACGACTCACTATAGGCCGCAAGAACGTTGAAATGCAGAC	dsRNA template synthesis
	Aj_gene010886_ex1_Fwd	ATGAAGAACATTGGACTACTTTTTATTTTACTATG	codinf sequence cloning
	Aj_gene010886_ex12_Rev	TTATGCTGCACATATTGGCGTCGTTG	codinf sequence cloning, dsRNA template synthesis
	Aj_gene010886_RNAi_Fwd	CTACCGATACTCACACATGTTTCCTG	dsRNA template synthesis
	T7_Aj_gene010886_ex12_Rev	GGATCCTAATACGACTCACTATAGGTTATGCTGCACATATTGGCGTCGTTG	dsRNA template synthesis
	T7_Aj_gene010886_RNAi_Fwd	GGATCCTAATACGACTCACTATAGGCTACCGATACTCACACATGTTTCCTG	dsRNA template synthesis
	Aj_gene011960_ex1_Fwd	ATGAAGACCTTCCTGTCTCTGTTCC	codinf sequence cloning
	Aj_gene011960_ex4_Rev	CTAAGCTGCAGGGCATTCACAACG	codinf sequence cloning, dsRNA template synthesis
	Aj_gene011960_RNAi_Fwd	CACCAAGAACAAACGCCTCCAGG	dsRNA template synthesis
	T7_Aj_gene011960_ex4_Rev	GGATCCTAATACGACTCACTATAGGCTAAGCTGCAGGGCATTCACAACG	dsRNA template synthesis
	T7_Aj_gene011960_RNAi_Fwd	GGATCCTAATACGACTCACTATAGGCACCAAGAACAAACGCCTCCAGG	dsRNA template synthesis
	Aj_gene010902_ex1_Fwd	ATGAAAATATCCAGTGTATTATTTATTGTCATTGTT	codinf sequence cloning
	Aj_gene010902_ex6_Rev	CTATGGCAAATATTTATTCGCATCTGGAC	codinf sequence cloning, dsRNA template synthesis
	Aj_gene010902_RNAi_Fwd	CTTTGAACGTTGCGTACAACGAGC	dsRNA template synthesis
	T7_Aj_gene010902_ex6_Rev	GGATCCTAATACGACTCACTATAGGCTATGGCAAATATTTATTCGCATCTGGAC	dsRNA template synthesis
	T7_Aj_gene010902_RNAi_Fwd	GGATCCTAATACGACTCACTATAGGCTTTGAACGTTGCGTACAACGAGC	dsRNA template synthesis
#13	Aj_gene005027_ex1_Fwd	ATGATGAAAGTCATTTATTTCCCAATTTATTTAGC	codinf sequence cloning
	Aj_gene005027_ex4_Rev	TTAGTCATCTTTCAAACAGATATAATGCATTAC	codinf sequence cloning
	Aj_gene005027_RNAi_Fwd	AGGCGAGATCGATGCAGACAAATG	dsRNA template synthesis
	T7_Aj_gene005027_RNAi_Fwd	GGATCCTAATACGACTCACTATAGGAGGCGAGATCGATGCAGACAAATG	dsRNA template synthesis
	Aj_gene005027_RNAi_Rev	TTAGTCATCTTTCAAACAGATATAATGCATTAC	dsRNA template synthesis
	T7_Aj_gene005027_RNAi_Rev	GGATCCTAATACGACTCACTATAGGTTAGTCATCTTTCAAACAGATATAATGCATTAC	dsRNA template synthesis
	Aj_gene012492_ex1_Fwd	ATGGATCTCTTTACTCTTTCAATATCGGTT	codinf sequence cloning
	Aj_gene012492_ex4_Rev	TTATTCTATGACATAGGGATTCACTAATAGG	codinf sequence cloning
	Ｔ7_Aj_gene012492_ex4_Rev	GGATCCTAATACGACTCACTATAGGTTATTCTATGACATAGGGATTCACTAATAGG	dsRNA template synthesis
	Aj_gene012492_RNAi_Fwd	ACTCTCATGTAACTACACAATGCATGC	dsRNA template synthesis
	T7_Aj_gene012492_RNAi_Fwd	GGATCCTAATACGACTCACTATAGGACTCTCATGTAACTACACAATGCATGC	dsRNA template synthesis
	Aj_gene012492_RNAi_Rev	TTATTCTATGACATAGGGATTCACTAATAGG	dsRNA template synthesis
	Aj_gene006987_ex1_Fwd	ATGAGGAGATTAATATACTTGTTCGCCATT	codinf sequence cloning
	Aj_gene006987_ex5_Rev	CTACACGTCAGTAGTTAATAACTGTGG	codinf sequence cloning, dsRNA template synthesis
	T7_Aj_gene006987_ex5_Rev	GGATCCTAATACGACTCACTATAGGCTACACGTCAGTAGTTAATAACTGTGG	dsRNA template synthesis
	Aj_gene006987_RNAi_Fwd	CATCAGCTAGAACAGATTTGGCTAATG	dsRNA template synthesis
	T7_Aj_gene006987_RNAi_Fwd	GGATCCTAATACGACTCACTATAGGCATCAGCTAGAACAGATTTGGCTAATG	dsRNA template synthesis
#14	Aj_gene008519_ex1_Fwd	ATGAACACGTACCTTTCAATGAAATTGTTG	codinf sequence cloning
	Aj_gene008519_ex4_Rev	TTAAGGATTCGCATTAATAATTCCTTGAATGG	codinf sequence cloning, dsRNA template synthesis
	T7_Aj_gene008519_ex4_Rev	GGATCCTAATACGACTCACTATAGGTTAAGGATTCGCATTAATAATTCCTTGAATGG	dsRNA template synthesis
	Aj_gene008519_RNAi_Fwd	GAAACGGTACAGCTGGCAAGGC	dsRNA template synthesis
	T7_Aj_gene008519_RNAi_Fwd	GGATCCTAATACGACTCACTATAGGGAAACGGTACAGCTGGCAAGGC	dsRNA template synthesis
	Aj_gene012497_ex1_Fwd	ATGTATCACCTCGGGAGCTGTATTC	codinf sequence cloning
	Aj_gene012497_ex5_Rev	TCAAATAGTCAGCGGTACATCTGCC	codinf sequence cloning, dsRNA template synthesis
	T7_Aj_gene012497_ex5_Rev	GGATCCTAATACGACTCACTATAGGTCAAATAGTCAGCGGTACATCTGCC	dsRNA template synthesis
	Aj_gene012497_RNAi_Fwd	GACGCTCCGAAGTCGAAATGCC	dsRNA template synthesis
	T7_Aj_gene012497_RNAi_Fwd	GGATCCTAATACGACTCACTATAGGGACGCTCCGAAGTCGAAATGCC	dsRNA template synthesis
	Aj_gene012204_ex1_Fwd	ATGATTACCGAAGTCATTATTCTCGCTG	codinf sequence cloning
	Aj_gene012204_ex4_Rev	TTACAATGAACTCCTTATCGCTGCTAG	codinf sequence cloning, dsRNA template synthesis
	T7_Aj_gene012204_ex4_Rev	GGATCCTAATACGACTCACTATAGGTTACAATGAACTCCTTATCGCTGCTAG	dsRNA template synthesis
	Aj_gene012204_RNAi_Fwd	GCACGGTCCTGCCAGATGTATG	dsRNA template synthesis
	T7_Aj_gene012204_RNAi_Fwd	GGATCCTAATACGACTCACTATAGGGCACGGTCCTGCCAGATGTATG	dsRNA template synthesis
#15	Aj_gene001266_ex1_Fwd	ATGAGCTTCAAGGTCGTTCGCTTTATT	codinf sequence cloning
	Aj_gene001266_ex4_Rev	CTAATAGCAGGAACATATATAGGTCACAC	codinf sequence cloning, dsRNA template synthesis
	T7_Aj_gene001266_ex4_Rev	GGATCCTAATACGACTCACTATAGGCTAATAGCAGGAACATATATAGGTCACAC	dsRNA template synthesis
	Aj_gene001266_RNAi_Fwd	GTGTGGCCTCCATCTTCGAGTAC	dsRNA template synthesis
	T7_Aj_gene001266_RNAi_Fwd	GGATCCTAATACGACTCACTATAGGGTGTGGCCTCCATCTTCGAGTAC	dsRNA template synthesis
	Aj_gene010969_ex1_Fwd	ATGCCTTTTTTATGTCTATGGTCGATTCTC	codinf sequence cloning
	Aj_gene010969_ex5_Rev	TTACCCGATAGCCGCTGTCCTG	codinf sequence cloning, dsRNA template synthesis
	T7_Aj_gene010969_ex5_Rev	GGATCCTAATACGACTCACTATAGGTTACCCGATAGCCGCTGTCCTG	dsRNA template synthesis
	Aj_gene010969_RNAi_Fwd	CTTCAAACCTGCGGAAACGGAAGC	dsRNA template synthesis
	T7_Aj_gene010969_RNAi_Fwd	GGATCCTAATACGACTCACTATAGGCTTCAAACCTGCGGAAACGGAAGC	dsRNA template synthesis
	Aj_gene010701_ex1_Fwd	ATGTCGGAAGCCAGACGAATTTTGC	codinf sequence cloning
	Aj_gene010701_ex1_Rev	TCAAGAGCACGTGATTTTGGGCAG	codinf sequence cloning, dsRNA template synthesis
	T7_Aj_gene010701_ex1_Rev	GGATCCTAATACGACTCACTATAGGTCAAGAGCACGTGATTTTGGGCAG	dsRNA template synthesis
	Aj_gene010701_RNAi_Fwd	GAATCGTTGTCCGGAAGCAACGG	dsRNA template synthesis
	T7_Aj_gene010701_RNAi_Fwd	GGATCCTAATACGACTCACTATAGGGAATCGTTGTCCGGAAGCAACGG	dsRNA template synthesis
	Aj_gene000867_ex1_Fwd	ATGCAGCTATCCACAAATATCATAGTAGTG	codinf sequence cloning
	Aj_gene000867_ex10_Rev	TTAATGCGACATAGGTTTAATTGTGTGTCC	codinf sequence cloning, dsRNA template synthesis
	T7_Aj_gene000867_ex10_Rev	GGATCCTAATACGACTCACTATAGGTTAATGCGACATAGGTTTAATTGTGTGTCC	dsRNA template synthesis
	Aj_gene000867_RNAi_Fwd	GTGTGGCCTCCATCTTCGAGTAC	dsRNA template synthesis
	T7_Aj_gene000867_RNAi_Fwd	GGATCCTAATACGACTCACTATAGGGTGTGGCCTCCATCTTCGAGTAC	dsRNA template synthesis
#16	Aj_gene011975_ex1_Fwd	ATGACTCTCATCTTGTCAATATTCTATATGC	codinf sequence cloning
	Aj_gene011975_ex7_Rev	TTATGCCTGGGGAAGTCCAAATAGTTC	codinf sequence cloning, dsRNA template synthesis
	T7_Aj_gene011975_ex7_Rev	GGATCCTAATACGACTCACTATAGGTTATGCCTGGGGAAGTCCAAATAGTTC	dsRNA template synthesis
	Aj_gene011975_RNAi_Fwd	GACGGAGGCAGAGTATTGCATGC	dsRNA template synthesis
	T7_Aj_gene011975_RNAi_Fwd	GGATCCTAATACGACTCACTATAGGGACGGAGGCAGAGTATTGCATGC	dsRNA template synthesis
	Aj_gene008575_ex1_Fwd	ATGGCCAATGGTGAAATCGATGAGG	codinf sequence cloning
	Aj_gene008575_ex4_Rev	CAAACCTGGAGAACTTTTTGATAAATGGTAA	codinf sequence cloning, dsRNA template synthesis
	T7_Aj_gene008575_ex4_Rev	GGATCCTAATACGACTCACTATAGGCAAACCTGGAGAACTTTTTGATAAATGGTAA	dsRNA template synthesis
	Aj_gene008575_RNAi_Fwd	CTCCACCTTCGCCTTGAATCTGC	dsRNA template synthesis
	T7_Aj_gene008575_RNAi_Fwd	GGATCCTAATACGACTCACTATAGGCTCCACCTTCGCCTTGAATCTGC	dsRNA template synthesis
	Aj_gene007424_RNAi2_Fwd	AACCAATTGCACCAGACACTGCAG	dsRNA template synthesis
	Aj_gene007424_RNAi2_Rev	GCTTACTGTAACAGACTTCGCGTTC	dsRNA template synthesis
	T7_Aj_gene007424_RNAi2_Fwd	GGATCCTAATACGACTCACTATAGGAACCAATTGCACCAGACACTGCAG	dsRNA template synthesis
	T7_Aj_gene007424_RNAi2_Rev	GGATCCTAATACGACTCACTATAGGGCTTACTGTAACAGACTTCGCGTTC	dsRNA template synthesis
	Aj_gene008061_RNAi2_Fwd	GCTATGCTAGCAGAAGCCTATCAG	dsRNA template synthesis
	Aj_gene008061_RNAi2_Rev	CAGAATAGGCATTCCTTATCACGTGG	dsRNA template synthesis
	T7_Aj_gene008061_RNAi2_Fwd	GGATCCTAATACGACTCACTATAGGGCTATGCTAGCAGAAGCCTATCAG	dsRNA template synthesis
	T7_Aj_gene008061_RNAi2_Rev	GGATCCTAATACGACTCACTATAGGCAGAATAGGCATTCCTTATCACGTGG	dsRNA template synthesis
